# Synovial Sarcoma Chromatin Dynamics Reveal a Continuum in SS18:SSX Reprograming

**DOI:** 10.1101/2024.05.14.594262

**Authors:** Jakob Hofvander, Alvin Qiu, Kiera Lee, Misha Bilenky, Annaïck Carles, Qi Cao, Michelle Moksa, Jonathan Steif, Edmund Su, Afroditi Sotiriou, Angela Goytain, Lesley A. Hill, Sam Singer, Irene L. Andrulis, Jay S. Wunder, Fredrik Mertens, Ana Banito, Kevin B. Jones, T. Michael Underhill, Torsten O. Nielsen, Martin Hirst

## Abstract

Synovial sarcoma (SyS) is an aggressive soft-tissue malignancy characterized by a pathognomonic chromosomal translocation leading to the formation of the SS18::SSX fusion oncoprotein. SS18::SSX associates with mammalian BAF complexes suggesting deregulation of chromatin architecture as the oncogenic driver in this tumour type. To examine the epigenomic state of SyS we performed comprehensive multi-omics analysis on 52 primary pre-treatment human SyS tumours. Our analysis revealed a continuum of epigenomic states across the cohort at fusion target genes independent of rare somatic genetic lesions. We identify cell-of-origin signatures defined by enhancer states and reveal unexpected relationships between H2AK119Ub1 and active marks. The number of bivalent promoters, dually marked by the repressive H3K27me3 and activating H3K4me3 marks, has strong prognostic value and outperforms tumor grade in predicting patient outcome. Finally, we identify SyS defining epigenomic features including H3K4me3 expansion associated with striking promoter DNA hypomethylation in which SyS displays the lowest mean methylation level of any sarcoma subtype. We explore these distinctive features as potential vulnerabilities in SyS and identify H3K4me3 inhibition as a promising therapeutic strategy.

---

Many types of sarcoma, particularly those affecting younger patients, are considered predominantly epigenetic diseases where widespread epigenetic dysregulation is initiated by a small number of, or even a single, genetic change^1,2^. Among these tumor types are several fusion driven sarcomas^3^, including SyS, one of the most common soft tissue sarcomas in adolescents and young adults^4^. SyS is an aggressive malignancy with poor prognosis^5,6^, few effective treatment options, and a survival rate that has failed to improve over recent decades^7^. SyS is defined by the pathognomonic t(X;18) chromosomal translocation resulting in the formation of the SS18::SSX fusion oncoprotein^8,9^.

SS18 is a known member of the BRM/BRG1 associated factors (BAF) complex, a set of ATP-dependent chromatin remodeling complexes^10,11^. BAF complexes function to alter the nucleosome architecture, creating DNA accessibility at enhancers and promoters to allow for binding of both transcription factors and transcriptional machinery^12,13^. SS18::SSX competes with endogenous SS18 to incorporate into the canonical (cBAF) and non-canonical (GBAF) forms of the remodeling complex^14,15^. Incorporation of the fusion protein into cBAF results in its degradation, which in turn increases the relative prevalence of other BAF-family complexes (polybromo-associated (PBAF) and GBAF), altering the BAF subtype balance and genomic distribution^14^. The observed synthetic lethality associated with elevated prevalence of GBAF indicated a potential therapeutic vulnerability in SyS^16,17^, although recent clinical trials focused on targeting BRD9 (a specific component of the GBAF complex) did not show clinical benefit (NCT05355753; NCT04965753).

SS18::SSX interacts genetically and physically with numerous epigenetic regulatory proteins including the DNA binding protein ATF2, the transcriptional corepressor TLE1 and members of non-canonical polycomb group repressor complexes^18,19^ (PRC1.1, 1.3 and 1.5). SS18::SSX containing BAF complexes display increased nucleosome-binding properties, specifically at H2AK119Ub1-modified nucleosomes, conferred by a direct interaction between SSX and the nucleosome acidic patch^20–22^. H2AK119Ub1 is essential for maintaining transcriptional repression and H3K27me3 deposition^23^; however, recruitment of BAF to these sites results in H3K27me3 eviction and inappropriate gene activation through a mechanism that is not fully understood^20,21,24,25^ . Thus, while multiple mechanisms of action for SS18::SSX have been proposed, they converge on the formation of unusually broad BAF domains that are associated with the loss of H3K27me3 and gain of active histone marks ^18,19,14^.

SyS is genomically stable and displays few somatic mutations other than the chromosomal translocation itself, suggesting that SS18::SSX bears the prime responsibility for malignant transformation^26–28^. Despite this shared molecular basis, the clinical and histological presentation of SyS varies significantly. We thus sought to test if the clinical variability observed in SyS is driven by differences in the epigenomic states of primary pretreatment tumor.
