## Supplemental Table 1 for "Synovial Sarcoma Chromatin Dynamics Reveal a Continuum in SS18:SSX Reprograming"

### Sheet: Sheet1
Supplemental Table 1: Sample metadata
ID	Set	Biomaterial provider	Biomaterial type	Treatment	Health status	Location	Age at diagnosis	Sex	Fusion	Histology	FGA	MFS Event (DoD/Met)	MSF (months)	PBAL	WGBS	RNA-Seq	IHEC_ChIP_panel	H3K36Me2	H2AK119ub1	NanoString
S01	Training	Vancouver General Hospital	Primary Tissue	Treatment naive	Dead	DE	29	Female	SS18-SSX2	Mo	High	YES	3	YES	NA	YES	YES	NA	NA	YES
S02	Training	Vancouver General Hospital	Primary Tissue	Treatment naive	Dead	DE	57	Male	SS18-SSX2	Mo	High	Yes	6	YES	NA	YES	YES	NA	NA	YES
S03	Training	Vancouver General Hospital	Primary Tissue	Treatment naive	Dead	PE	44	Male	SS18-SSX2	Bi	Medium	Yes	4	YES	NA	YES	YES	NA	NA	YES
S04	Training	Vancouver General Hospital	Primary Tissue	Preoperative radiotherapy	Alive	DE	44	Female	SS18-SSX2	Mo	Low	No	33	YES	NA	YES	YES	NA	NA	YES
S05	Training	Vancouver General Hospital	Primary Tissue	Preoperative radiotherapy	Alive	A	24	Male	SS18-SSX1	Mo	Medium	No	94	YES	NA	YES	YES	NA	NA	YES
S06	Training	Mt Sinai Hospital	Primary Tissue	Treatment naive	Alive	A	29	Male	SS18-SSX1	Bi	High	Yes	7	YES	NA	YES	YES	NA	NA	YES
S07	Training	Mt Sinai Hospital	Primary Tissue	Treatment naive	Dead	PE	38	Female	SS18-SSX1	Mo	Low	Yes	91	YES	NA	YES	YES	YES	NA	YES
S08	Training	Mt Sinai Hospital	Primary Tissue	Treatment naive	Dead	DE	44	Male	SS18-SSX2	Mo	Medium	Yes	19	YES	NA	YES	YES	YES	NA	YES
S09	Training	Mt Sinai Hospital	Primary Tissue	Treatment naive	Alive	PE	21	Female	SS18-SSX2	Mo	Low	No	74	YES	NA	YES	YES	YES	NA	YES
S10	Training	Mt Sinai Hospital	Primary Tissue	Treatment naive	Dead	PE	58	Female	SS18-SSX2	Mo	Low	Yes	14	YES	NA	YES	YES	YES	NA	YES
S11	Training	Mt Sinai Hospital	Primary Tissue	Treatment naive	Alive	PE	38	Female	SS18-SSX1	Mo	Low	No	120	YES	NA	YES	YES	YES	NA	YES
S12	Training	Mt Sinai Hospital	Primary Tissue	Treatment naive	Alive	DE	52	Male	SS18-SSX2	Mo	High	Yes	18	YES	NA	YES	YES	YES	NA	YES
S13	Training	Mt Sinai Hospital	Primary Tissue	Treatment naive	Dead	PE	26	Male	SS18-SSX2	Mo	Low	No	120	YES	NA	YES	YES	YES	NA	YES
S14	Training	Mt Sinai Hospital	Primary Tissue	Treatment naive	Dead	DE	40	Male	SS18-SSX2	Mo	Medium	Yes	18	YES	NA	YES	YES	YES	NA	YES
S15	Training	Mt Sinai Hospital	Primary Tissue	Treatment naive	Alive	DE	39	Male	SS18-SSX2	Bi	Low	Yes	88	YES	NA	YES	YES	YES	NA	YES
S16	Training	Mt Sinai Hospital	Primary Tissue	Treatment naive	Alive	PE	69	Female	SS18-SSX2	Mo	Low	No	114	YES	NA	YES	YES	YES	NA	YES
S17	Training	Mt Sinai Hospital	Primary Tissue	Treatment naive	Alive	DE	51	Male	SS18-SSX1	Mo	Low	No	61	YES	NA	YES	YES	YES	NA	YES
S18	Training	Mt Sinai Hospital	Primary Tissue	Treatment naive	Alive	DE	33	Male	SS18-SSX2	Mo	Medium	No	118	YES	NA	YES	YES	YES	NA	YES
S19	Training	Mt Sinai Hospital	Primary Tissue	Treatment naive	Alive	DE	25	Female	SS18-SSX1	Mo	Medium	No	120	YES	NA	YES	YES	YES	NA	YES
S20	Training	Mt Sinai Hospital	Primary Tissue	Treatment naive	Alive	PE	77	Male	SS18-SSX2	Mo	Low	No	82	YES	NA	YES	YES	YES	NA	YES
S21	Training	Mt Sinai Hospital	Primary Tissue	Treatment naive	Alive	A	18	Female	SS18-SSX2	Mo	Medium	No	91	YES	NA	YES	YES	YES	NA	YES
S22	Training	Mt Sinai Hospital	Primary Tissue	Treatment naive	Alive	PE	32	Female	SS18-SSX2	Mo	Low	No	84	YES	NA	YES	YES	YES	NA	YES
S23	Training	Mt Sinai Hospital	Primary Tissue	Treatment naive	Dead	DE	54	Male	SS18-SSX1	PD	Medium	Yes	12	YES	NA	YES	YES	YES	NA	YES
S24	Training	Mt Sinai Hospital	Primary Tissue	Treatment naive	Alive	DE	39	Male	SS18-SSX2	Mo	High	No	66	YES	NA	YES	YES	YES	NA	YES
S25	Training	Mt Sinai Hospital	Primary Tissue	Treatment naive	Alive	PE	52	Female	SS18-SSX1	Bi	Medium	No	59	YES	NA	YES	YES	YES	NA	YES
S26	Validation	Mt Sinai Hospital	Primary Tissue	Treatment naive	Alive	PE	30	Female	SS18-SSX1	Bi	NA	No	25	NA	NA	YES	YES	YES	NA	YES
S27	Training	Mt Sinai Hospital	Primary Tissue	Treatment naive	Dead	A	58	Female	SS18-SSX2	PD	Low	Yes	6	YES	NA	YES	YES	YES	NA	YES
S28	Training	Mt Sinai Hospital	Primary Tissue	Treatment naive	Alive	DE	60	Male	SS18-SSX1	Mo	Medium	No	28	YES	NA	YES	YES	YES	NA	YES
S29	Training	Mt Sinai Hospital	Primary Tissue	Treatment naive	Dead	PE	70	Male	SS18-SSX2	Mo	Medium	Yes	15	YES	NA	YES	YES	YES	NA	YES
S30	Training	Mt Sinai Hospital	Primary Tissue	Treatment naive	Alive	A	50	Female	SS18-SSX1	Mo	Medium	No	18	YES	NA	YES	YES	YES	NA	YES
S31	Training	Mt Sinai Hospital	Primary Tissue	Treatment naive	Alive	PE	53	Female	SS18-SSX2	Mo	Low	Yes	10	YES	NA	YES	YES	NA	NA	YES
S32	Training	Mt Sinai Hospital	Primary Tissue	Treatment naive	Alive	DE	37	Male	SS18-SSX1	Mo	Medium	No	20	YES	NA	YES	YES	YES	NA	YES
S33	Validation	Memorial Sloan Kettering Cancer Center	Primary Tissue	Treatment naive	Dead	A	22	Female	SS18-SSX2	Mo	Medium	Yes	22	YES	YES	YES	YES	YES	YES	YES
S34	Validation	Memorial Sloan Kettering Cancer Center	Primary Tissue	Treatment naive	Dead	PE	73	Male	SS18-SSX2	Bi	Low	Yes	8	YES	YES	YES	YES	YES	YES	YES
S35	Validation	Memorial Sloan Kettering Cancer Center	Primary Tissue	Treatment naive	Dead	PE	68	Male	SS18-SSX1	Mo	Medium	Yes	2	YES	YES	YES	YES	YES	YES	YES
S36	Validation	Memorial Sloan Kettering Cancer Center	Primary Tissue	Treatment naive	Alive	PE	61	Male	SS18-SSX1	Bi	Low	No	120	YES	YES	YES	YES	YES	YES	YES
S37	Validation	Memorial Sloan Kettering Cancer Center	Primary Tissue	Treatment naive	Dead	DE	24	Male	SS18-SSX1	Bi	Medium	Yes	78	YES	YES	YES	YES	YES	YES	YES
S38	Validation	Memorial Sloan Kettering Cancer Center	Primary Tissue	Treatment naive	Dead	DE	28	Male	SS18-SSX2	Mo	Medium	Yes	18	YES	YES	YES	YES	YES	YES	YES
S39	Validation	Memorial Sloan Kettering Cancer Center	Primary Tissue	Treatment naive	Dead	A	69	Male	SS18-SSX2	Mo	Low	Yes	48	YES	YES	YES	YES	YES	YES	YES
S40	Validation	Memorial Sloan Kettering Cancer Center	Primary Tissue	Treatment naive	Alive	DE	50	Male	SS18-SSX1	Bi	Medium	Yes	81	YES	YES	YES	YES	YES	YES	YES
S41	Validation	Memorial Sloan Kettering Cancer Center	Primary Tissue	Treatment naive	Alive	A	23	Male	SS18-SSX1	Bi	Low	No	19	YES	YES	YES	YES	YES	YES	YES
S42	Validation	Memorial Sloan Kettering Cancer Center	Primary Tissue	Treatment naive	Alive	DE	36	Male	SS18-SSX2	Mo	Low	No	102	YES	YES	YES	YES	YES	YES	YES
S43	Validation	Memorial Sloan Kettering Cancer Center	Primary Tissue	Treatment naive	Alive	A	48	Male	SS18-SSX1	Mo	Low	No	64	YES	YES	YES	YES	YES	YES	YES
S44	Validation	Memorial Sloan Kettering Cancer Center	Primary Tissue	Treatment naive	Dead	PE	61	Male	SS18-SSX2	PD/Bi	High	Yes	16	YES	YES	YES	YES	YES	YES	YES
S45	Validation	Memorial Sloan Kettering Cancer Center	Primary Tissue	Treatment naive	Dead	A	71	Female	SS18-SSX1	Mo	High	Yes	1	YES	YES	YES	YES	YES	YES	YES
S46	Validation	Memorial Sloan Kettering Cancer Center	Primary Tissue	Treatment naive	Dead	DE	73	Female	SS18-SSX2	Mo	High	Yes	4	YES	YES	YES	YES	YES	YES	YES
S47	Validation	Memorial Sloan Kettering Cancer Center	Primary Tissue	Treatment naive	Dead	A	26	Female	SS18-SSX2	Bi	Low	Yes	48	YES	YES	YES	YES	YES	YES	YES
S48	Validation	Memorial Sloan Kettering Cancer Center	Primary Tissue	Treatment naive	Dead	A	48	Male	SS18-SSX1	Mo	High	Yes	6	YES	YES	YES	YES	YES	YES	YES
S49	Validation	Memorial Sloan Kettering Cancer Center	Primary Tissue	Treatment naive	Alive	A	21	Female	SS18-SSX2	Bi	Medium	No	120	YES	YES	YES	YES	YES	YES	YES
S50	Validation	Memorial Sloan Kettering Cancer Center	Primary Tissue	Treatment naive	Alive	DE	18	Male	SS18-SSX1	Mo	Low	No	120	YES	YES	YES	YES	YES	YES	YES
S51	Validation	Memorial Sloan Kettering Cancer Center	Primary Tissue	Treatment naive	Alive	PE	40	Male	SS18-SSX2	Mo	Low	No	47	YES	YES	YES	YES	YES	YES	YES
S52	Validation	Memorial Sloan Kettering Cancer Center	Primary Tissue	Treatment naive	Dead	A	36	Female	SS18-SSX2	PD	Medium	Yes	2	YES	YES	YES	YES	YES	YES	YES
S53	Validation	Lund University Hospital	Primary Tissue	Treatment naive	Dead	PE	27	Female	SS18-SSX1	Bi	NA	Yes	39	NA	NA	NA	NA	NA	NA	YES
S54	Validation	Lund University Hospital	Primary Tissue	Treatment naive	Alive	PE	31	Male	SS18-SSX1	Bi	NA	No	109	NA	NA	NA	NA	NA	NA	YES
S55	Validation	Lund University Hospital	Primary Tissue	Treatment naive	Dead	DE	46	Male	SS18-SSX1	Mo	NA	Yes	20	NA	NA	NA	NA	NA	NA	YES
S56	Validation	Lund University Hospital	Primary Tissue	Treatment naive	Dead	PE	68	Male	SS18-SSX1	Mo	NA	Yes	9	NA	NA	NA	NA	NA	NA	YES
S57	Validation	Lund University Hospital	Primary Tissue	Treatment naive	Alive	DE	71	Female	IHC and FISH	Mo	NA	No	85	NA	NA	NA	NA	NA	NA	YES
S58	Validation	Lund University Hospital	Primary Tissue	Treatment naive	Alive	PE	61	Female	SS18-SSX1	Mo	NA	No	53	NA	NA	NA	NA	NA	NA	YES
S59	Validation	Lund University Hospital	Primary Tissue	Treatment naive	Dead	A	54	Female	SS18-SSX1	Mo	NA	Yes	36	NA	NA	NA	NA	NA	NA	YES
S60	Validation	Lund University Hospital	Primary Tissue	Treatment naive	Alive	A	68	Male	SS18-SSX1	Mo	NA	Yes	35	NA	NA	NA	NA	NA	NA	YES
S61	Validation	Lund University Hospital	Primary Tissue	Treatment naive	Dead	PE	50	Female	SS18-SSX1	Bi	NA	Yes	4	NA	NA	NA	NA	NA	NA	YES
S62	Validation	Lund University Hospital	Primary Tissue	Treatment naive	Dead	DE	46	Female	SS18-SSX1	Mo	NA	Yes	6	NA	NA	NA	NA	NA	NA	YES
S63	Validation	Lund University Hospital	Primary Tissue	Treatment naive	Alive	DE	19	Male	IHC	Mo	NA	No	97	NA	NA	NA	NA	NA	NA	YES
S64	Validation	Lund University Hospital	Primary Tissue	Treatment naive	Alive	A	74	Male	SS18-SSX2	Mo	NA	No	94	NA	NA	NA	NA	NA	NA	YES
S65	Validation	Lund University Hospital	Primary Tissue	Treatment naive	Alive	PE	15	Male	SS18-SSX1	Bi	NA	Yes	52	NA	NA	NA	NA	NA	NA	YES
S66	Validation	Lund University Hospital	Primary Tissue	Treatment naive	Alive	PE	31	Female	SS18-SSX2	Mo	NA	No	90	NA	NA	NA	NA	NA	NA	YES
S67	Validation	Lund University Hospital	Primary Tissue	Treatment naive	Dead	A	59	Male	SS18-SSX2	Mo	NA	Yes	58	NA	NA	NA	NA	NA	NA	YES
S68	Validation	Lund University Hospital	Primary Tissue	Treatment naive	Dead	PE	82	Female	SS18-SSX2	Mo	NA	Yes	0	NA	NA	NA	NA	NA	NA	YES
S69	Validation	Lund University Hospital	Primary Tissue	Treatment naive	Dead	PE	33	Female	SS18-SSX2	Bi	NA	Yes	0	NA	NA	NA	NA	NA	NA	YES
S70	Validation	Lund University Hospital	Primary Tissue	Treatment naive	Dead	DE	44	Male	SS18-SSX1	Mo	NA	Yes	23	NA	NA	NA	NA	NA	NA	YES
S71	Validation	Lund University Hospital	Primary Tissue	Treatment naive	Dead	A	35	Male	SS18-SSX1	Mo	NA	Yes	19	NA	NA	NA	NA	NA	NA	YES
S72	Validation	Lund University Hospital	Primary Tissue	Treatment naive	Alive	PE	43	Male	SS18-SSX1	Bi	NA	No	50	NA	NA	NA	NA	NA	NA	YES
S73	Validation	Lund University Hospital	Primary Tissue	Treatment naive	Alive	PE	64	Male	IHC	Mo	NA	No	120	NA	NA	NA	NA	NA	NA	YES
S74	Validation	Lund University Hospital	Primary Tissue	Treatment naive	Alive	PE	36	Female	IHC and FISH	Mo	NA	No	59	NA	NA	NA	NA	NA	NA	YES
S75	Validation	Lund University Hospital	Primary Tissue	Treatment naive	Dead	DE	24	Male	SS18-SSX1	Mo	NA	Yes	27	NA	NA	NA	NA	NA	NA	YES
S76	Validation	Lund University Hospital	Primary Tissue	Treatment naive	Unknown	A	82	Female	IHC	Mo	NA	Yes	7	NA	NA	NA	NA	NA	NA	YES
S77	Validation	Lund University Hospital	Primary Tissue	Treatment naive	Alive	PE	15	Female	SS18-SSX2	Mo	NA	No	117	NA	NA	NA	NA	NA	NA	YES
S78	Validation	Lund University Hospital	Primary Tissue	Treatment naive	Dead	DE	28	Male	SS18-SSX1	Mo	NA	Yes	42	NA	NA	NA	NA	NA	NA	YES
S79	Validation	Lund University Hospital	Primary Tissue	Treatment naive	Alive	PE	38	Female	SS18-SSX2	Mo	NA	No	74	NA	NA	NA	NA	NA	NA	YES
S80	Validation	Lund University Hospital	Primary Tissue	Treatment naive	Dead	PE	24	Male	IHC	Mo	NA	Yes	14	NA	NA	NA	NA	NA	NA	YES
S81	Validation	Lund University Hospital	Primary Tissue	Treatment naive	Dead	DE	36	Male	SS18-SSX1	Mo	NA	Yes	38	NA	NA	NA	NA	NA	NA	YES
S82	Validation	Lund University Hospital	Primary Tissue	Treatment naive	Alive	DE	30	Female	SS18-SSX2	Mo	NA	No	43	NA	NA	NA	NA	NA	NA	YES
C1	NA	Memorial Sloan Kettering Cancer Center	Primary Tissue	Treatment naive	Unkown	PE	27	Male	BCOR::CCNB3	Mo	NA	Yes	16	NA	NA	YES	YES	YES	YES	NO
Abbreviations: MFS, Metastatic free survival; DoD, dead of disease; Met, metastasis; Bi, biphasic; Mo, monophasic; PD, poorly differentiated; A, axial; DE, distal extremity; PE, proximal extremity; FGA, fraction genome altered
