## Supplemental Table 3 for "Synovial Sarcoma Chromatin Dynamics Reveal a Continuum in SS18:SSX Reprograming"

### Sheet: Sheet1
Supplemental Table 3: Univariate cox regression analysis for metastatic free survival in 52 synovial sarcoma patients.
Variable	HR	CI 95%	p-value	reference variable
Location
Distal extremity	0.76	0.31-1.9	0.4	Axial
Proximal extremity	0.76	0.29-2	0.82	Axial
Sex
Male	0.92	0.42-2	0.83	Female
Fusion
SS18::SSX2	1.7	0.73-3.9	0.22	SS18::SSX1
Bivalency Group
Low	0.33	0.15-0.75	0.0076	High
Bivalency count	0.9991	1-1.001	0.000398	Continuous
CI, confidence interval; HR, hazard ratio
