## Supplemental Table 6 for "Synovial Sarcoma Chromatin Dynamics Reveal a Continuum in SS18:SSX Reprograming"

### Sheet: Sheet1
Supplemental Table 6
Library type	PCR cycles	Read length	Min sequencing depth	Sequencing platform
PCR Free WGS normal	0	PE 150	40X	NovaSeq6000
PCR free WGS tumor'	0	PE 150	80X	NovaSeq6000
PBAL	4	PE100	30X	HiSeq X
WGBS/PBAL	5/4	PE 150	30X combined	NovaSeq6000
RNA-seq	8	PE75	200M reads	HiSeq X/NovaSeq6000
Chip-seq H3K27ac	8	PE 75	50M reads	HiSeq X/NovaSeq6000
Chip-seq H3K27me3	8	PE 75	100M reads	HiSeq X/NovaSeq6000
Chip-seq H3K4me3	8	PE 75	50M reads	HiSeq X/NovaSeq6000
Chip-seq H3K4me1	8	PE 75	100M reads	HiSeq X/NovaSeq6000
Chip-seq H3K36me3	8	PE 75	100M reads	HiSeq X/NovaSeq6000
Chip-seq H3K36me2	8	PE 75	100M reads	HiSeq X/NovaSeq6000
Chip-seq H2AK119Ub	8	PE 75	100M reads	HiSeq X/NovaSeq6000
Chip-seq input	8	PE 75	100M reads	HiSeq X/NovaSeq6000
